# Accurate somatic variant detection from formalin fixed, paraffin embedded tissue (FFPE) derived WES and WGS by DeepOmicsFFPE-PLUS, a sequence context-based transformer

**DOI:** 10.64898/2026.02.05.702695

**Authors:** Wan Seop Kim, Ahwon Lee, Inyoung Kim, Seong-Eui Hong, Juyeong Park, Jongsung Lim, Eonji Noh, Minji Kim, Jiin Park, Jiwon Han, Misun Park, Heeyeon Cho, Jonghwan Shin, Yeongyu Yang, Soonmyung Paik, Dong-hyuk Heo

**Affiliations:** Department of Pathology, School of Medicine, Konkuk University, Seoul, Republic of Korea; Department of Hospital Pathology, Seoul St. Mary’s Hospital, College of Medicine, The Catholic University of Korea, Seoul, Republic of Korea; Theragen Bio Co., Ltd., Seongnam-si, Gyeonggi-do, Republic of Korea; Dream Hall, Seongnam Campus, Korea Polytechnic College, Seongnam-si, Gyeonggi-do, Republic of Korea; Severance Biomedical Science Institute, Yonsei University College of Medicine, Seoul, Republic of Korea

## Abstract

Formalin-fixed paraffin-embedded (FFPE) tissues represent a vast archival resource for genomic studies, yet their utility remains constrained by fixation-induced DNA damage and subsequent sequencing artifacts. To comprehensively characterize and address this challenge, we analyzed matched FFPE and fresh-frozen tumor samples from two institutions, spanning different storage durations, DNA qualities, sequencing platforms (WES and WGS), exome capture kits, and somatic variant callers. We found that FFPE-induced artifacts exhibit strong batch- and age-specific patterns, with a predominance of C:G>T:A substitutions, which particularly complicate the accurate identification of low allele frequency true variants. Enzymatic repair methods partially alleviated these artifacts but remained insufficient. To overcome these limitations, we developed DeepOmicsFFPE-PLUS(https://github.com/Theragen-Bio/DeepOmicsFFPE-PLUS), an advanced AI-based tool to accurately distinguish true somatic variants from FFPE-specific artifacts. DeepOmicsFFPE-PLUS demonstrated consistently superior performance across diverse conditions, achieving high sensitivity and specificity—even for low-frequency variants—outperforming existing tools. Application of our model to WGS data further enabled recovery of biologically relevant mutational signatures, including restoration of microsatellite instability (MSI)-associated signatures initially obscured by FFPE artifacts. Our findings underscore the necessity of artifact-aware variant calling in FFPE genomics and establish DeepOmicsFFPE-PLUS as a robust tool for artifact removal, enabling high-fidelity downstream analyses and personalized therapeutic target discovery.
