## Supplementary Table 2 for "Accurate somatic variant detection from formalin fixed, paraffin embedded tissue (FFPE) derived WES and WGS by DeepOmicsFFPE-PLUS, a sequence context-based transformer"

### Sheet: Sheet1
Model	Train/Test	Year (Site)	Number of samples	Target panel	Variant caller	Number of variants
						Total	FF only	FF-FFPE both	FFPE only
WES	Train	2018 (site A)	20	Agilent	MuTect2	63773	13390	18789	31594
					VarDict	12095019	4208952	724138	7161929
				Twist	MuTect2	82221	9369	14795	58057
					VarDict	8055324	2287032	501060	5267232
		2023 (site B)	19	Agilent	MuTect2	29015	6584	14640	7791
					VarDict	8403199	5436630	713296	2253273
				Twist	MuTect2	23150	6483	10892	5775
					VarDict	7438312	5396183	466287	1575842
		Public data	24	-	MuTect2	101788	11121	19431	71236
					VarDict	9435118	1867506	726718	6840894
	Test	2018 (site A)	6	Agilent	MuTect2	16143	3585	7290	5268
					VarDict	2520157	799798	218923	1501436
				Twist	MuTect2	16941	2629	5514	8798
					VarDict	2358084	833184	153531	1371369
		2023 (site B)	4	Agilent	MuTect2	5840	1169	3141	1530
					VarDict	551722	195330	144985	211407
				Twist	MuTect2	4376	1009	2372	995
					VarDict	768114	397068	100255	270791
	Total		73	-	-	51968296	21477022	3846057	26645217
