## Supplementary Table 3 for "Accurate somatic variant detection from formalin fixed, paraffin embedded tissue (FFPE) derived WES and WGS by DeepOmicsFFPE-PLUS, a sequence context-based transformer"

### Sheet: Sheet1
Model	Train/Test	Year (Site)	Number of samples	Variant caller	Number of variants
					Total	FF only	FF-FFPE both	FFPE only
WGS	Train	2018 (site A)	18	MuTect2	44619655	1696754	735016	42187885
				DRAGEN	7024630	1883032	842930	4298668
		2023 (site B)	19	MuTect2	3548419	641334	1300618	1606467
				DRAGEN	2712158	409216	1687776	615166
	Test	2018 (site A)	6	MuTect2	11134104	640424	302794	10190886
				DRAGEN	2499002	738042	388610	1372350
		2023 (site B)	4	MuTect2	600735	141558	297571	161606
				DRAGEN	546144	86755	381048	78341
	Total	-	47	-	72684847	6237115	5936363	60511369
